# SARS-CoV-2 nucleocapsid uniquely disrupts chromatin over pathophysiologically relevant gene promoters

**DOI:** 10.1101/2025.02.22.639619

**Authors:** Jane M Benoit, Jonathan H Dennis

**Affiliations:** Department of Biological Science, Florida State University, Tallahassee, FL, USA

## Abstract

SARS-CoV-2, the causative agent of COVID-19, is a positive-sense, single-stranded RNA virus that causes a spectrum of disease severity, from asymptomatic infection to severe illness to long-term sequelae. Similar to other human coronaviruses, SARS-CoV-2 proteins modulate host genomic responses through epigenomic modifications, facilitating viral replication and immune evasion. While the nucleocapsid protein is well known for its role in RNA stability and immune modulation, its impact on host chromatin organization remains unclear. To investigate this, we generated stable human alveolar cell lines expressing nucleocapsid proteins from endemic and pandemic human coronaviruses. Our analysis revealed that nucleocapsid proteins from all tested coronaviruses induced changes in nucleosome positioning and occupancy at specific gene promoters involved in coagulation pathways, hormone signaling, and innate immune responses. Additionally, SARS-CoV-2-specific alterations were identified in genes dysregulated in severe infections, suggesting a direct role for epigenomic modifications in disease pathophysiology. We also observed extensive changes in nucleosome susceptibility to nuclease digestion in SARS-CoV and SARS-CoV-2 samples that were not observed in common cold cell lines. Promoters with altered sensitivity and resistance to nuclease were linked to innate immune, metabolic, olfactory, and signaling pathways known to be dysregulated in severe COVID-19 and post-acute sequelae (PASC). These findings demonstrate that nucleocapsid protein expression alters chromatin structure at specific loci, implicating viral proteins in host genome dysregulation. Furthermore, we identified both shared and unique chromatin targets of SARS-CoV-2 and common cold coronaviruses, highlighting pathways for further investigation and potential therapeutic intervention.

**Importance:** Host chromatin is known to be modulated by coronaviruses during infections. However, the role of the nucleocapsid protein in these alterations are unknown. Here, we show that nucleocapsids from seven human coronaviruses alter nucleosome distribution and susceptibility to enzymatic digestion over specific gene promoters in a human lung cell line. Nucleocapsids from SARS-CoV and SARS-CoV-2 have the most prominent effects which are seen over genes involved in immune responses, metabolism, hormone signaling, and other pathways that are known to be dysregulated in severe COVID-19 and post-acute sequelae of COVID-19.

**Graphical abstract:** 
