## Supplementary material for "SARS-CoV-2 nucleocapsid uniquely disrupts chromatin over pathophysiologically relevant gene promoters": Supp_table1

### Sheet: Sheet1
NL63	229E	OC43	HKU1	MERS	SARS1	SARS2
MIR4632	ARHGEF16	FAM41C	NOC2L	MIIP	ACTRT2	MIR4251
ESPNP	CEP104	MIR551A	ACTRT2	MIR4420	TNFRSF25	RPL22
ACTL8	DFFB	ESPN	PRAMEF13	CAP1	MTHFR	MTHFR
KLHDC7A	ESPN	CLCN6	SLC25A34	TESK2	MIR3605	FAM131C
FHL3	KLHDC7A	PLEKHM2	CROCC	ANXA9	IPO13	PAFAH2
SLC5A9	CAPZB	MAP3K6	KLHDC7A	S100A3	UROD	PTAFR
PALMD	MANEAL	RNU5F-1	STPG1	UFC1	ATG4C	PTGER3
CHIAP2	NFYC	LINC00466	GPATCH3	SLC19A2	PTGFRN	PTGFR
MIR765	CYP4Z1	ZNHIT6	NKAIN1	RGS1	S100A16	GFI1
LOC284581	LINC01135	GTF2B	SMIM12	PROX1	UBE2Q1	COL11A1
C2orf16	LINC00466	TAF13	NCDN	SMYD3	MIR4258	SLC25A24
CLIP4	SLC44A5	OVGP1	NFYC	TP53I3	ANGPTL1	TMIGD3
ANKRD23	TGFBR3	TMIGD3	RNF220	EML4-AS1	RGS8	ADORA3
GPR155	GSTM4	ADORA3	PODN	ETAA1	NR5A2	PTGFRN
MIR4268	S100A12	SPAG17	HSD52	GCC2	DDX59	MLLT11
EPM2AIP1	MIR765	RORC	GSTM4	DPP4	KDM5B	CRNN
OXSR1	OR6N1	HAX1	OVGP1	SPC25	CR2	SPRR2G
PCBP4	IFI16	FDPS	WDR77	MIR26B	C1orf198	S100A1
LRIG1	LINC00862	RIT1	ATP5PB	PAX3	CEP170	ARHGEF2
WWTR1	KISS1	ISG20L2	SPRR2F	FBXO36	SDCCAG8	ASTN1
WWTR1-AS1	MRPL55	METTL25B	S100A8	RNPEPL1	EXOC6B	ANGPTL1
LOC100287290	FLJ39095	MIR765	S100A7	C3orf20	LBX2	ADORA1
SPTSSB	NLRP3	CD1A	C1orf43	ZNF662	ACTR3	IARS2
LRRIQ4	OR2M4	IFI16	EFNA3	APEH	CTDSP1	MIR3620
LRRC34	ATP6V1B1	ADAMTS4	MIR199A2	DNAH1	DPPA2	LOC100130331
ACOX3	MOB1A	PTPN7	DNM3OS	FEZF2	P2RY13	OR2M7
SMIM20	TEKT4	ADORA1	SLC41A1	PSMD6	CWH43	OR2T4
UGT2B7	TMEM177	RCOR3	IRF6	DHFR2	NAP1L5	OR2T2
SLCO6A1	MIR663B	PROX1	PROX1	NSUN3	TET2	MIR4757
NEUROG1	TTC21B	PSEN2	IARS2	HGD	DKK2	DNAJC5G
GLRA1	ABCB11	EXO1	HLX	C3orf22	FAT4	SPDYA
SNORA74B	LOC401021	AKT3	DISP1	LOC653712	HAND2-AS1	C2orf68
DEF6	KCTD18	ID2-AS1	OR2M7	IQCJ	SLC6A18	CNTNAP5-DT
TCTE1	EPHA4	UBXN2A	FKBP1B	IQCJ-SCHIP1	CARTPT	CNTNAP5
FHL5	INPP5D	STON1-GTF2A1L	PRKCE	HTR3D	LIX1	MIR128-1
METTL24	COL6A3	STON1	ASB3	HTR3E	PKD2L2	ITGB6
CEP85L	MIR4440	VAX2	ERLEC1	LMLN	NDFIP1	CSRNP3
MIR3662	LINC00312	ATP6V1B1	PCYOX1	MSANTD1	HLA-F-AS1	INPP1
MIR4648	SCN11A	FBXO41	CLEC4F	TMPRSS11GP	RAB44	CPS1
GNGT1	LINC00696	MOGS	FBXO41	MUC7	SAYSD1	CYP27A1
CLEC5A	CADPS	TLX2	TLX2	BMP3	TFEB	PRSS56
ABCB8	UPK1B	ANKRD36B	INSIG2	UNC5C	SUPT3H	IL5RA
LPL	FAM86JP	PSD4	BIN1	EMCN	RCAN2	THUMPD3-AS1
HHLA1	WWTR1	MIR4437	PROC	SETD7	PHF3	OGG1
FOXH1	WWTR1-AS1	MIR561	ARHGAP15	INPP4B	SLC25A51P1	CRTAP
LOC101928438	EIF2B5	TRAK2	KCNJ13	PRSS48	GPRC6A	PLCD1
CNTRL	CAMK2N2	STRADB	PDCD1	HAND2-AS1	C6orf58	MIR1226
MAMDC4	SNORD66	CXCR1	TMEM40	MIR4635	PTPRK	AMT
OIT3	CRYGS	IHH	CHCHD4	SLC6A19	AKAP7	UPK1B
DNTT	MIR4797	SLC4A3	TMEM43	ADCY2	MIR3145	GATA2-AS1
PSD	CYTL1	LINC00471	SLC22A14	SLCO6A1	SYNE1	TMEM108
ODF3	SLC10A4	ALPP	GNAI2	MIR584	THSD7A	BPESC1
SLC22A18AS	UGT2B11	JAGN1	GRM2	SH3TC2	MACC1-DT	CHST2
OR52H1	G3BP2	EMC3	DNAH12	SH3TC2-DT	CDC14C	ECE2
CTR9	PDE5A	OXNAD1	ADAMTS9-AS2	HK3	TYW1B	TMEM41A
OR10V2P	LOC107986192	ZBTB47	MIR3136	C6orf62	TMEM120A	LOC100131635
TCN1	FGA	KLHL40	ALDH1L1-AS1	TRIM38	ZNF3	RTP2
ZP1	ASIC5	CCR5AS	PODXL2	HFE	CLCN1	TMED11P
BAD	RXFP3	CCRL2	COPG1	ZSCAN12P1	C8orf74	SCARNA22
CHRDL2	MIR3977	TDGF1	ARL14	HSPA1L	ELP3	ZFYVE28
CLNS1A	FAM172A	P4HTM	DCUN1D1	HSPA1A	FABP12	CYTL1
NTM	IGIP	SMIM4	DNAJB11	CUTA	LINC00534	MIR572
NCKAP5L	HMHB1	ITIH4	UTS2B	TREM1	KIFC2	UGT2A3
BCDIN3D-AS1	GRPEL2	ABHD6	PDE6B	TRAM2	MIR101-2	AMBN
SPATA13	SYNPO	EBLN2	SCFD2	TRAM2-AS1	PAX5	TET2
FAM216B	UBTD2	CD200	AMTN	FYN	MIR7-1	NEUROG2-AS1
SETDB2	BTNL8	UMPS	EREG	GET4	HSPC324	PLK4
SETDB2-PHF11	CDYL	ABTB1	DMP1	SOSTDC1	GPR158-AS1	SH3RF1
DLEU7	LY86	DNAJB8	HPGDS	RASA4CP	CSGALNACT2	GDNF
PYGL	ELOVL2-AS1	C3orf33	CLCN3	UPK3B	FFAR4	OSMR-DT
MIR1260A	NEDD9	KCNAB1-AS2	SLED1	FGL2	PAX2	OSMR
LINC00605	HFE	GPR160	NKD2	AP4M1	PKP3	PARP8
SNORD116-22	MIR3143	MCCC1	C5orf34	TMEM140	MUC6	SMIM15-AS1
JMJD7	PRSS16	ABCC5-AS1	ITGA2	ASIC3	IGF2	SMIM15
JMJD7-PLA2G4B	ZSCAN12P1	BCL6	FST	PRSS55	ZNF214	ENC1
LDHAL6B	GPANK1	ATP13A3	KCNN2	NUDT18	NLRP14	HEXB
RPP25	SNORD52	C4orf48	ZCCHC10	FABP12	EIF4G2	JMY
STUB1	ZBTB12	ZFYVE28	KLHL3	LOC105375690	KCNK4	RGMB-AS1
NOXO1	GGNBP1	SLC2A9	PCDHB5	TRHR	KCNK4-TEX40	CTXN3
ARMC5	IP6K3	CPEB2-DT	HAND1	INSL4	PGM2L1	CDKL3
AGRP	CDKN1A	CPEB2	SYCP2L	MIR4665	TSKU	PCDHB8
CACNB1	APOBEC2	TMPRSS11B	ELOVL2-AS1	KIAA2026	TSKU-AS1	TNIP1
MEOX1	CRISP1	SMR3A	HCG4B	NTRK2	CNTN5	FAT2
SCN4A	MRAP2	ADAMTS3	SNHG32	CDK20	SLN	ADRA1B
GRB2	HOXA6	HELQ	SNORD48	ADARB2	NXPE1	GABRA6
CBX3P2	MYO1G	MRPS18C	HCG25	CDNF	TAGLN	MAT2B
SMCHD1	CDK14	FAM13A	RAB44	LOC100421372	TNFRSF1A	C5orf47
DSCAS	DPY19L2P2	ANAPC10	CPNE5	HSPA14	TAS2R42	NEDD9
MIR5583-1	COG5	ABCE1	TPBG	GPR158-AS1	CCDC65	KAAG1
MIR5583-2	DUS4L	PRSS48	EPM2A	ZFAND4	CSAD	MIR4640
CD226	DUS4L-BCAP29	ANXA2R	MIR3918	LRIT1	SDSL	MUC22
MIR548AV	ST7-AS2	FAM151B	IGF2BP3	OPALIN	PITPNM2	HCG26
SAFB2	ING3	TSSK1B	HOXA6	KCNIP2	BAGE	NOTCH4
SAFB	OR2A5	MIR4633	HIBADH	SHOC2	LATS2	CDKN1A
SLC1A6	DUSP26	KIF3A	VWC2	IFITM1	HTR2A	ABCC10
BRD4	LOC100130964	NPY6R	ZNF716	TOLLIP	ITGBL1	TJAP1
LINC00905	GOLGA7	FAM13B	BAZ1B	SLC22A18AS	GPX2	RCAN2
ZBTB32	LINC00293	PCDHGC5	TMEM60	AKIP1	TMEM229B	GSTA1
CAPN12	PTTG3P	SPRY4-AS1	PHTF2	OR4C11	PAPOLA-DT	RAB23
GRIK5	C8orf34	MIR145	PCOLCE-AS1	OR10Q1	PAPOLA	FUT9
LYPD5	MTDH	TIMD4	MOGAT3	SNORD27	SNORD116-13	CCNC
SPIB	KCNV1	ATP10B	ZNF775	SNORD26	JMJD7	TRDN
ZNF616	KCNQ3	MIR5003	MIR153-2	KRTAP5-8	JMJD7-PLA2G4B	RNF217-AS1
ZNF552	PTP4A3	RASGEF1C	MIR124-1	RELT	SENP8	PTPRK
FERMT1	PARP10	TUBB2A	PNMA2	NAALAD2	MFGE8	ARHGAP18
SCP2D1	TMC1	ALDH5A1	UBXN8	CCDC82	SPATA8-AS1	FBXO5
ACTL10	SNORD90	CCHCR1	MOS	MSANTD4	OR4F6	GPR146
BIRC7	ZNF79	LST1	FAM110B	LAYN	RAB11FIP3	SCIN
KRTAP12-2	SET	TSPO2	BAALC	ROBO4	C1QTNF8	PRPS1L1
COL6A1	GPR158	TMEM63B	MROH5	GPRC5A	SNORA30	LINC00265
CLDN5	GPR158-AS1	CRISP3	MIR937	REP15	CMTM1	TMEM60
LIF	PKD2L1	MIR206	ZNF252P-AS1	COPZ1	HAS3	PHTF2
MIR23C	CYP17A1	ME1	ZNF252P	PPP1R1A	RNF166	GNAI1
CCDC120	MIR4295	SCML4	TMEM215	ANKRD52	OR1D2	NUP205
MIR676	MIR4296	ULBP1	B4GALT1	STAT6	TRPV1	HIPK2
AWAT1	OR51I1	CYP2W1	SPINK4	FZD10-AS1	SOX15	TAS2R3
BEX5	AKIP1	SDK1	SIGMAR1	STOML3	LOC100128288	TPK1
TEX13A	PTPN5	NXPH1	RUSC2	RB1	STAT5A	RNY4
	NELL1	IGF2BP3	SPATA31C2	FNDC3A	MLX	MIR153-2
	OR4D9	STK17A	AKNA	PCDH17	PRAC2	DEFA4
	DEFB108B	CRCP	TNC	LINC00433	MIR3185	LOXL2
	MIR5579	TMEM120A	OR1N1	COL4A2-AS1	OR4D1	LY96
	SNORD5	AKAP9	SNORA65	TMCO3	MIR4736	ATP6V0D2
	SNORA18	PPP1R9A	QRFP	MIA2	BRIP1	MMP16
	CNTN5	DLX6-AS1	SNORD36A	MAP4K5	TEX2	PABPC1
	HSPB2	ZNF394	SNORD36C	ARG2	GRB2	FZD6
	HSPB2-C11orf52	SLC26A5-AS1	WDR5	BATF	TXNL1	RAD21-AS1
	BCL9L	CUL1	TUBAL3	CYP46A1	CCBE1	FAM83A-AS1
	MIR4492	NEFL	SFTA1P	MIR656	SERPINB5	MIR4472-1
	LOC403312	EIF4EBP1	FAM170B-AS1	SNORD115-44	SERPINB13	LYNX1
	FEZ1	DNAJC5B	HKDC1	MEIS2	THOP1	GPT
	KCNA6	C8orf44	HK1	SNORA24B	MIR4322	MSMP
	GPR162	C8orf44-SGK3	MSS51	SKOR1	LINC01855	ANKRD18A
	TUBA1C	SULF1	PLAU	LOC91450	UNC13A	FAM201A
	KRT83	STAU2	ZNF503-AS1	BCL2A1	AKT2	MIR600HG
	MIR615	MIR2052	CYP26A1	NDUFB10	KDELR1	AIF1L
	CD63	CPQ	PI4K2A	SULT1A2	TEAD2	HSPC324
	PLEKHG7	RAD21-AS1	ZFYVE27	LAT	ZNF528-AS1	ENTPD2
	TXNRD1	RAD21	SHOC2	VKORC1	ZNF528	LINC00710
	TMEM119	MIR3610	MIR378C	LCAT	NLRP11	KIAA1217
	DAO	SAMD12	OR51A4	C16orf74	KRTAP26-1	MIR4294
	TESC	GLIS3-AS1	SNORA3A	TNFSF12	KRTAP13-4	FLJ37201
	TESC-AS1	CCDC171	CALCA	TNFSF12-TNFSF13	IL17RA	SLC22A18
	FAM216B	ANKRD18B	PEX16	HS3ST3B1	USP18	OR52I1
	MIR4703	ARID3C	OR5T3	CCL7	DGCR11	OR52J3
	OR7E156P	SIGMAR1	OR5AN1	CCL16	RAC2	OR52H1
	LINC00395	SLC25A51	OR10V1	KRTAP2-3	LOC284933	OR52E8
	LINC00331	PGM5	RAD9A	PNPO	BRD1	SPON1
	COL4A1	MIR3910-1	ENDOD1	OR4D1	CPT1B	OR10AG1
	COL4A2	MIR3910-2	CCDC82	DCAF7	ZBED1	APLNR
	SPACA7	TAL2	JRKL	KIF19	DHRSX	RTN4RL2
	HOMEZ	PTGR1	CXCR5	UNC13D	MIR676	OR4D9
	IL25	AKNA	LAG3	MIR657	CCDC160	OSBP
	IRF9	MIR601	ARHGDIB	MYOM1	SSR4	RPS6KB2
	SAMD4A	ARPC5L	RECQL	PSMG2	IDH3G	KRTAP5-9
	MIR4708	ST6GALNAC4	GOLT1B	SIGLEC15	TBL1Y	TRIM49
	GSC	LCN2	ABCC9	CCBE1	RBMY2FP	MIR1260B
	SNORD114-28	MIR3689A	RASSF8-AS1	FBXL12		YAP1
	SNORD116-15	MIR3689D1	ASB8	KLF1		MMP12
	MIR626	MIR3689C	SP7	GIPC1		OR8D2
	CCDC154	SNAPC4	HOXC10	TPM4		DCPS
	CHP2	SNORA17A	HOXC-AS3	SLC1A5		SCARNA11
	LRRC29	NELFB	WSCD2	MIR3190		DNAJC22
	TMEM208	GTPBP4	KATNAL1	MIR3191		AQP6
	AGRP	IL15RA	PROSER1	FUT1		DAZAP2
	DUS2	C10orf67	NHLRC3	CPT1C		PMEL
	MIR3183	C10orf67-AS1	DHRS12	ANKEF1		SNORD59A
	RAP1GAP2	MKX	RAB20	MACROD2-AS1		NDUFA4L2
	ZNF232-AS1	ANXA8	METTL17	SYNDIG1		CCDC59
	NLRP1	CYP26C1	FITM1	KCNB1		MGAT4C
	BCL6B	PLCE1	REC8	TSHZ2		SPIC
	TLCD1	ABCC2	MDGA2	MIR4758		LINC00547
	MIR4733	CALHM2	PYGL	TCEA2		EPSTI1
	NF1	ATE1	HIF1A-AS2	LINC00112		CCDC168
	ARGFXP2	ART1	ACOT6	FBXW4P1		DAOA
	LRRC37A11P	TRIM21	DIO2-AS1	IL2RB		TMCO3
	KRT39	OR51L1	DIO2	POLDIP3		DHRS2
	ZNF385C	OR51B4	CYP46A1	RNU12		EXOC5
	PTGES3L-AARSD1	RBMXL2	MIR433	ARSF		AP5M1
	PTGES3L	AMPD3	MIR127	ZFX		RPS6KA5
	RUNDC1	NCR3LG1	MIR323A	DUSP21		TUBGCP5
	MEOX1	PTPN5	MIR758	SYN1		MIR4508
	HEXIM1	LGR4-AS1	MIR329-1	CCNB3		MIR4715
	MAP3K14-AS1	KBTBD4	MIR329-2	STARD8		APBA2
	HOXB4	NDUFS3	TRMT61A	RAB41		FAN1
	NGFR-AS1	OR4A5	SNORD116-13	MIR548I4		PLA2G4E
	SPAG9	OR4P4	AP3B2	SYTL4		SERF2-C15ORF63
	COX11	MS4A7	SV2B	SRPK3		TRPM7
	STXBP4	RPS6KA4	SYNM			MIR4713
	TANC2	MAP4K2	TPSD1			CYP19A1
	USP14	VPS51	MIR1225			LOXL1
	LOC644669	MIR4690	ECI1			CHSY1
	DSCAS	C11orf68	TVP23A			LUC7L
	SNORD58A	CARNS1	SYT17			RHBDL1
	RPL17-C18orf32	RNF121	GDE1			ECI1
	SNORD58B	CAPN5	DNAH3			CEMP1
	ONECUT2	MIR1260B	MIR328			TNRC6A
	POLR2E	CRYAB	DERPC			TUFM
	TUBB4A	APOA5	CHTF8			SH2B1
	ZNF728	SIDT2	DDX19B			IRX5
	CD177	IFT46	MARVELD3			IRX6
	MAMSTR	MIR125B1	TXNL4B			SLC6A2
	MCM8	SCN3B	GSE1			MT1A
	BPIFB1	KIRREL3-AS2	CLDN7			SNORA46
	SLPI	LINC00940	RNF112			NRN1L
	LIME1	KCNA5	SNORD4A			IST1
	TPD52L2	SCARNA12	SNORD42A			WDR59
	PRPF6	TAS2R8	CORO6			ENO3
	KRTAP13-1	AMN1	ARGFXP2			AIPL1
	PSMG1	LINC00938	C17orf75			PHF23
	TFF1	AMIGO2	SLFN5			YBX2
	LINC00319	KRT82	NEUROD2			LINC00670
	COL18A1-AS1	KRT2	RND2			DHRS13
	SPATC1L	GPR84	CFAP97D1			MIR4726
	XBP1	RDH5	ABI3			LRRC37A11P
	RASL10A	SLC39A5	LRRC59			KRT13
	EIF3L	ANKRD52	DGKE			P3H4
	KDELR3	PAN2	NACA2			MIR454
	TOB2	GLIPR1L2	RECQL5			CA4
	CTPS2	KITLG	SAP30BP			TANC2
	GPR34	RFX4	MGAT5B			GH2
	FLICR	HNF1A	FSCN2			TEX2
	GSPT2	OGFOD2	USP14			ZACN
	MIR1468	ANKRD26P3	FAM210A			MXRA7
	MIR676	LINC00421	RNMT			CD7
	FOXO4	PARP4	DSCAS			ZNF532
	ZMYM3	UFM1	DSC2			GZMM
	DACH2	EPSTI1	DSG1			ABHD17A
	KLHL4	ATP7B	MBD2			HMG20B
	BTK	ALG11	RAB27B			TIMM44
	ARMCX1	LINC00353	LMAN1			S1PR2
	XPNPEP2	RPGRIP1	PRR22			LINC00905
	MIR503	SLC22A17	ARHGEF18			FKBP8
	MIR503HG	IRF9	UBL5			FFAR1
	MIR424	NKX2-8	PPAN			ZNF570
	PLXNA3	SRSF5	PPAN-P2RY11			MAP4K1
	SLC10A3	SYNJ2BP-COX16	P2RY11			BLVRB
	IKBKG	SYNJ2BP	ZNF20			PRG1
		CEP128	BEST2			CD177
		PSMC1	DNASE2			CKM
		SNORD113-9	DAND5			KLK6
		SNORA28	TRMT1			HSPBP1
		TRMT61A	DCAF15			ZSCAN22
		SNORD116-8	PTGER1			LOC105372480
		SNORD116-13	CCDC105			TMC2
		SNORD115-9	LINC01855			RIN2
		VPS18	ZNF90			CST9
		LTK	SCN1B			CST1
		MIR626	HPN-AS1			BPIFB3
		SEMA6D	NFKBID			R3HDML
		FOXB1	CLIP3			SLPI
		AP3B2	RAB4B-EGLN2			SPATA25
		ISG20	RAB4B			MIR4326
		PRSS27	DMRTC2			COL20A1
		THOC6	FOSB			CBR1
		CRYM-AS1	SPACA4			LINC00112
		CLN3	FGF21			PRDM15
		SEPHS2	PLEKHA4			TMPRSS3
		ORAI3	LRRC4B			TRAPPC10
		IRX6	KLK8			KRTAP12-4
		NUP93	CEACAM18			KRTAP12-2
		HERPUD1	PPP6R1			KRTAP12-1
		AGRP	A1BG-AS1			COL18A1-AS2
		NUTF2	SIGLEC1			GAB4
		SMPD3	NXT1			MIR6816
		MAF	DEFB123			SYN3
		ATP2C2	CDK5RAP1			FOXRED2
		LINC00917	NECAB3			CCDC134
		DPEP1	FITM2			KIAA0930
		ABR	HNF4A			LOC730668
		GP1BA	TUBB1			CERK
		ZNF232-AS1	ADRM1			ZFX
		KDM6B	LINC00113			MAOB
		LYRM9	MIR4760			SYN1
		LOC105371933	GSTTP2			FAM120C
		MIR4734	DUSP18			AR
		CISD3	CACNG2			ARMCX2
		KRTAP3-1	CACNG2-DT			BEX5
		ZNF385C	RAC2			PLS3
		RAB5C	KDELR3			SPANXN2
		GHDC	JOSD1			ABCD1
		STAT3	LOC105373044			OPN1LW
		NAGS	CSDC2			DDX3Y
		PLCD3	EFCAB6-AS1			RBMY2FP
		ACBD4	SMC1B
		HOXB13	RIBC2
		MYCBPAP	ZFX
		INTS2	PRICKLE3
		SMARCD2	NLGN3
		CEP112	ZBTB33
		MIR4739	DCAF12L1
		LINC02078	SSR4
		ENPP7	NLGN4Y-AS1
		MIR3186	TTTY13
		SECTM1
		ANKRD30B
		LOC644669
		B4GALT6
		CTIF
		ARRDC5
		UHRF1
		SAFB2
		FUT3
		PET100
		KANK3
		ICAM4
		ZNF491
		SLC35E1
		ZNF383
		CIC
		ZNF155
		CEACAM20
		SPACA4
		FGF21
		MIR5088
		POLD1
		CTU1
		SIGLEC8
		CEACAM18
		ZNF677
		ZNF525
		PRKCG
		ISOC2
		SBK2
		TRIB3
		SLC52A3
		ENTPD6
		ABALON
		BCL2L1
		BPIFA1
		C20orf144
		ZNF341-AS1
		CHMP4B
		TP53RK
		NCOA3
		KRTAP10-8
		CECR3
		CLDN5
		ASPHD2
		APOL2
		CSF2RB
		GTSE1-DT
		GTSE1
		MAPK12
		SCO2
		FAM47C
		MAOA
		RP2
		SHROOM4
		FOXO4
		MAGEE1
		ARMCX1
		NXF4
		MIR1298
		MIR505
		HAUS7
		OPN1LW
		ZFY-AS1
		LINC00278
		UTY
