## Supplementary material for "SARS-CoV-2 nucleocapsid uniquely disrupts chromatin over pathophysiologically relevant gene promoters": Supp_Table3

### Sheet: Sheet1
229E	NL63	OC43	HKU1	MERS	SARS1	SARS2
ATAD3C	FBXO6	ATAD3C	NOC2L	KLHL17	LINC01134	PRDM16-DT
ATAD3B	HSPB7	ATAD3B	KLHL17	MRPL20-AS1	HES3	C1orf174
SLC35E2B	SPOCD1	TTC34	CCNL2	TMEM52	PDPN	LINC01134
PEX10	RLF	MATN1	MRPL20-AS1	PRKCZ	YARS1	RNF207-AS1
MMEL1	SLC16A1	SPOCD1	MRPL20	TTC34	S100PBP	RNF207
TPRG1L	PLEKHO1	DMBX1	MRPL20-DT	PRDM16-DT	ZMYM1	FOXD3
TP73-AS1	ASCL5	TRABD2B	ATAD3C	TPRG1L	ELAVL4	GEMIN8P4
SLC45A1	OR2T35	GPX7	ATAD3B	TP73	LCE3C	ZNF326
PRAMEF13	SPAST	FOXD3-AS1	TMEM240	SMIM1	OR6P1	PRPF38B
PRAMEF19	MYADML	FOXD3	SLC35E2B	CEP104	OR10J1	FCGR1A
LUZP1	MAP4K4	GFI1	TMEM52	DFFB	IGSF8	MSTO1
HNRNPR	LOC440910	MIR760	PRKCZ-DT	RNF207-AS1	FAM163A	LMX1A
STMN1	TMBIM1	LINC00622	PRKCZ	RNF207	ASCL5	UCK2
MIR3917	GLB1L	FCGR1A	PEX10	ACOT7	PTPN7	MPZL1
ZNF593OS	SP110	LCE1D	HES5	NOL9	ETNK2	CDC73
GPN2	TIGD1	ASH1L-AS1	TTC34	PGD	WDR26	GUK1
SPOCD1	MIR5001	FCRL6	MIR4689	C1orf127	GNG4	ZNF124
TRIM62	EIF4E2	HSPA6	NOL9	MIR4632	OR2T2	OR2T5
GJB3	VILL	FCGR3B	CASZ1	DHRS3	LYPD8	OST4
ZMYM1	RAD54L2	LMX1A	PRAMEF19	CASP9	FOSL2-AS1	LCLAT1
CTPS1	UMPS	GLUL	AKR7A2	EPHA2	PRKD3	RMND5A
P3R3URF-PIK3R3	CRMP1	DDX59-AS1	SLC66A1	HTR6	CDKL4	CBWD2
P3R3URF	DCAF16	FAM72A	ARID1A	SH2D5	EPCAM	INHBB
DMBX1	NCAPG	SLC30A1	FABP3	SYF2	LOC100129434	UGGT1
EFCAB14	APBB2	SMYD2	ZBTB8OS	PAQR7	XPO1	STK39
TTC39A	KDR	CNIH3	RBBP4	ZNF593	PROKR1	GPR155
DAB1	CLOCK	WDR26	DLGAP3	ARID1A	ADD2	HSPD1
FOXD3-AS1	FRAS1	ZNF124	GRIK3	WDTC1	CD8A	PTMA
FOXD3	PGRMC2	OR2T3	BMP8A	MECR	LYPD1	ITGA9
LRRC7	PCDH10-DT	MIR3124	NT5C1A	SPOCD1	THSD7B	ARIH2
RWDD3-DT	PCDH10	SPDYA	ZSWIM5	NCDN	ACVR1	ARIH2OS
ATP1A1	SLC30A5	PRKD3	DMBX1	COL8A2	TANC1	SIAH2
PTGFRN	PAM	CDC42EP3	KTI12	CTPS1	SCN9A	SMC4
NOTCH2	LOX	PROKR1	GPX7	KDM4A	HOXD9	LOC100128164
FCGR1A	STC2	MTHFD2	TTC22	ZSWIM5	ANKAR	SEC62
PLEKHO1	RAB24	RMND5A	DHCR24	DMBX1	C2orf66	ZNF718
LCE3C	PRELID1	ANAPC1P1	TACSTD2	EFCAB14	MFF-DT	TRMT44
LCE1D	MGAT4B	CD8B	HSD52	TRABD2B	MFF	BEND4
DENND4B	OR2V2	TRIM43B	L1TD1	ELAVL4	DNER	KCTD8
TPM3	SLC22A23	TMEM131	KANK4	CYB5RL	COLQ	HNRNPDL
IL6R-AS1	PSORS1C3	SULT1C3	FOXD3	MRPL37	UBE2E1-AS1	ENOPH1
ASH1L-AS1	MICB-DT	MIR4436B1	ROR1	PCSK9	NEK10	ANAPC10
OR6Y1	MICB	IL37	IL12RB2	USP24	SUSD5	ABCE1
FCGR3B	GUCA1A	CBWD2	GADD45A	LOC100507634	ITGA9-AS1	FHDC1
RXRG	METTL24	INHBB	CLCA4-AS1	DAB1	CTDSPL	LOC729870
UCK2	MAD1L1	TUBA3E	SH3GLB1	TACSTD2	TCAIM	TLR2
DDX59-AS1	ETV1	LYPD1	GFI1	JUN	CCR2	HELT
ASCL5	PTN	GPR155	MIR760	FOXD3-AS1	RAD54L2	MTNR1A
PTPN7	AGAP3	HOXD9	PRMT6	FOXD3	GLYCTK-AS1	LOC442132
FAM72A	ERICH1	TIGD1	VAV3-AS1	PGM1	FEZF2	TRIO
EPHX1	MIR6843	MIR5001	PRPF38B	ROR1	ADPRH	PLK2
GNG4	CLU	EIF4E2	SYPL2	AK4	GSK3B	CENPH
DESI2	DERL1	ITGA9	TMIGD3	LEPR	MYLK	EGR1
HNRNPU	HHLA1	SEMA3F	ADORA3	LEPROT	UMPS	RAB24
OR2T4	LOC100130027	SEMA3B-AS1	ATP1A1	IL12RB2	GATA2	PRELID1
OR2T3	ZNF7	SEMA3B	PTGFRN	GADD45A	GRK7	MAPK9
OR2T5	TOR1A	RASSF1	LINC00622	GEMIN8P4	PLOD2	GFPT2
OR2T35	SETX	RASSF1-AS1	FCGR1A	ZNF326	NLGN1	PPP1R3G
MYT1L	CEL	CHDH	LCE1D	GFI1	PEX5L	E2F3
ODC1-DT	CELP	IL17RB	DENND4B	FNBP1L	EIF4G1	MIR6833
GDF7	TUBB4B	ERC2	HDGF	PRPF38B	LIPH	GGNBP1
RAB10	AKR1C6P	LRIG1	OR10J1	AHCYL1	FETUB	RPL10A
FOSL2-AS1	FAM107B	ALG1L2	HSPA6	RSBN1	XXYLT1	B3GAT2
KCNK12	ZNF239	SRPRB	FCGR3B	AP4B1-AS1	NELFA	KCNQ5
SFXN5	SNCG	MRPS22	LMX1A	TSPAN2	ZFYVE28	SLC22A16
SH2D6	RRP12	RAP2B	UCK2	ATP1A1	TRMT44	HINT3
RGPD1	SLC25A28	C3orf80	MPZL1	PTGFRN	APBB2	CTAGE9
ANKRD36B	NT5C2	MIR570	GLUL	LINC00622	LNX1	AIG1
RANBP2	MIR3663HG	PIGZ	SLC45A3	PIAS3	UGT2B7	ZNF273
MIR4436B1	IGF2	FAM157A	FAM72A	LIX1L	SNHG8	GUSB
CBWD2	LMO2	ZNF876P	FLVCR1-DT	GPR89B	SNORA24	MLXIPL
MIR4783	MIR7155	ZNF732	FLVCR1	SV2A	FAT4	CTAGE4
TUBA3E	DIXDC1	RNF212	SMYD2	APH1A	PGRMC2	RHEB
POTEE	MIR4493	LOC105374344	MARK1	RORC	FHDC1	PRKAG2-AS1
THSD7B	DCPS	CYTL1	DNAH14	SLC39A1	LOC729870	FAM90A2P
ANKAR	GAPDH	C4orf3	ARF1	KCNN3	TLR2	MIR124-1
INO80D	DIP2B	FHDC1	TRIM11	FAM189B	PTGER4	MIR124-1HG
MYL1	IKZF4	LOC729870	NID1	ARHGEF2	CCDC125	USP17L7
GLB1L	STAT6	PDCD6-DT	ACTN2	PMF1-BGLAP	TRIM36	LOC100130964
ASIC4	TMCC3	PDCD6	ZNF124	PMF1	ZNF608	SNTG1
LINC01803	ALKBH2	PDCD6-AHRR	OR2T3	DUSP23	LOC100996385	UBXN2B
PID1	SRSF9	MIR4635	OR2T5	NDUFS2	MIR6720	ADHFE1
JAGN1	DYNLL1	GTF2H2C	RPS7	HSD17B7	WRNIP1	UBE2W
COLQ	GALNT9	PMCHL2	KCNF1	LMX1A	SLC22A23	LINC01617
ITGA9	LINC00437	SV2C	ROCK2	MPC2	SNRNP48	INTS8
ITGA9-AS1	FREM2	RFESD	ATAD2B	DCAF6	IER3	ASAP1
CTDSPL	TEX29	TRIM36	KRTCAP3	DNM3	KIF6	TONSL
CSRNP1	ADPRHL1	DPYSL3	FOSL2	ASTN1	TBCC	PSIP1
CDCP1	ATP4B	TLX3	SPAST	TDRD5	BICRAL	CNTLN
SEMA3F	RASA3	MIR4634	LOC375196	FAM163A	PHF3	PTENP1-AS
ROBO2	OR11H4	THOC3	PSME4	CEP350	CTAGE9	PTENP1
MYLK	STXBP6	RAB24	ACYP2	STX6	ADAT2	SLC25A51
KALRN	TTC9	PRELID1	FANCL	GLUL	LOC442497	AQP7P3
GATA2	ATXN3	LOC202181	B3GNT2	EDEM3	ADAP1	LOC101928195
GATA2-AS1	AKT1	TRIM52	MXD1	CDC73	C7orf50	NXNL2
ALG1L2	AHNAK2	TRIM52-AS1	PCYOX1	ZNF281	MAD1L1	OR13C5
SLC25A36	TMEM121	FOXC1	CYP26B1	ASCL5	IQCE	OR13D1
RNF7	NPAP1	HLA-DQA1	MTHFD2	ETNK2	ETV1	CACNA1B
C3orf80	VPS18	PPARD	LBX2-AS1	PIK3C2B	RAPGEF5	FAM157B
FETUB	LOC105370792	FRS3	TLX2	DSTYK	OSBPL3	SGMS1
CPN2	PLA2G4D	CCND3	SH2D6	NUCKS1	HOXA3	SGMS1-AS1
MIR570	UNC13C	KIAA1586	ANAPC1P1	IL10	POLD2	ZSWIM8
ZNF732	AGBL1	B3GAT2	CD8B	IL19	EGFR	EIF5AL1
ZFYVE28	TMEM170A	TSTD3	PLGLB2	IRF6	ZNF713	LOC642361
NOP14	FOXC2	CTAGE9	ADRA2B	PPP2R5A	ZNF736	NUTM2B-AS1
GRK4	ZNF286A	PCMT1	TMEM131	FLVCR1-DT	MLXIPL	NUTM2E
RGS12	ZNF286A-TBC1D26	TAGAP	POU3F3	FLVCR1	UFSP1	FRAT2
KLF3-AS1	ABI3	FNDC1-AS1	PLGLA	PTPN14	IMPDH1	SCD
UGT2B17	SMARCD2	RNASET2	MIR4436B1	HLX	OR9A4	BTRC
C4orf3	CSH1	MIR3939	MERTK	HLX-AS1	CTAGE4	NT5C2
KIAA1109	LOC644669	FAM120B	INHBB	CNIH3	DEFA10P	FRG2B
GYPA	WDR18	DLL1	MIR4783	WDR26	PBK	CTR9
DCTD	MIR4746	HOXA10	UGGT1	DNAH14	RP1	PARVA
RWDD4	SIX5	MIR4283-1	TUBA3E	SNAP47	MOS	ARNTL
TRAPPC11	DM1-AS	ABHD11	FMNL2	GUK1	MSC	NUCB2
BRD9	ZNF586	PTN	GALNT13	TTC13	PEX2	KCNA4
GUSBP1	PROKR2	CTAGE4	STK39	ARV1	SDC2	CRY2
PDZD2	OVOL2	GBX1	UBR3	DISC1	EEF1D	FTH1
NIPBL-DT	CEBPB	EN2	HOXD9	MAP10	TIGD5	OTUB1
NIPBL	CEBPB-AS1	VIPR2	HOXD1	B3GALNT2	PLEC	DDI1
CCNO	ANKRD30BP2	FAM90A2P	MIR7704	RYR2	SLC24A2	IQSEC3
GTF2H2C	NRIP1	USP17L7	FSIP2-AS2	SCCPDH	TUSC1	CHD4
PMCHL2	SIM2	DUSP26	FSIP2	ZNF124	GNAQ	SYT10
TRIM36	SMARCB1	CEBPD	SLC40A1	OR2B11	UBQLN1-AS1	DGKA
FAT2	HORMAD2-AS1	NKAIN3	SATB2	OR2C3	UBQLN1	KCNMB4
MIR5003	HORMAD2	NDUFAF6	INO80D	OR2T2	LOC101928438	UHRF1BP1L
THOC3	SLC5A4-AS1	PVT1	IHH	ZNF672	KLF4	P2RX4
LOC100996385	PIM2	PLEC	GLB1L	ACP1	LMX1B	TMEM120B
RAB24	MIR363	SHARPIN	ASIC4	RPS7	HSPC324	FZD10-AS1
PRELID1	MIR92A2	MAF1	PSMD1	CMPK2	TMEM141	DDX51
LOC202181	MIR19B2	PPP1R16A	NCL	GRHL1	MAN1B1-DT	NOC4L
ZFP62	MIR20B	CBWD1	PTMA	ATAD2B	MAN1B1	GJA3
SERPINB9	MIR18B	DMRT3	GBX2	ADCY3	ZMYND11	CDX2
SLC22A23		SLC24A2	ESPNL	RAB10	FAM107B	LINC00462
LOC100130357		MLLT3	HES6	HADHA	EPC1	CCDC70
ZFP57		CDKN2A	D2HGDH	HADHB	EPC1-AS1	SLITRK6
PPARD		CDKN2B	SUMF1	EIF2B4	ZNF239	KHNYN
CPNE5		TUSC1	CRELD1	SNX17	ALOX5	CBLN3
MDGA1		NPR2	PRRT3	KRTCAP3	SYNPO2L	FOXA1
CCND3		ZNF658B	EMC3	C2orf16	KAT6B	TTC6
CD2AP		AQP7P3	VHL	FOSL2-AS1	NUTM2B-AS1	ACOT4
KIAA1586		LOC101928195	FGD5P1	LCLAT1	NUTM2E	FBLN5
ZNF451		CBWD6	SLC6A6	SPAST	IDE	YY1
COL9A1		ZNF658	STT3B	BIRC6	LINC01475	ZNF839
SLC17A5		UBQLN1-AS1	CMTM8	PRKD3	LDB1	TMEM179
EPHA7		UBQLN1	ARPP21	CDC42EP3	ADD3	HERC2P7
TSTD3		SPATA31C2	DCLK3	RMDN2	PKP3	PRC1
MAN1A1		SHC3	ITGA9	ATL2	SIGIRR	MCTP2
CLVS2		CDC14B	DLEC1	CDKL4	LMNTD2-AS1	BOLA2B
CTAGE9		OR13C5	NKTR	PPM1B	OR56A4	SLX1A
PCMT1		SLC46A2	KLHL40	EPCAM	OR10A6	SLX1A-SULT1A3
MIR3939		ZNF79	TCAIM	LHCGR	ABTB2	PYDC1
C7orf50		QRFP	CCR2	PSME4	PHF21A	YBX3P1
MAD1L1		DDX31	ALS2CL	ACYP2	OR5A2	BBS2
GRID2IP		NOTCH1	TMIE	EML6	CD5	CMTM2
ETV1		NALT1	KIF9-AS1	CCDC85A	FLRT1	RRAD
DPY19L1		MIR126	PLXNB1	LOC100129434	SHANK2	HSBP1
POLD2		FUT7	PRKAR2A	B3GNT2	TRIM53AP	CDT1
MIR4283-1		CACNA1B	PRKAR2A-AS1	GMCL1	FAT3	MINK1
ZNF273		MIR548AK	DALRD3	MXD1	CRYAB	HS3ST3B1
ERV3-1		SEC61A2	GNAT1	PCYOX1	CADM1	ZNF286A
GTF2IRD2B		MKX-AS1	RASSF1	TGFA	APOC3	ZNF286A-TBC1D26
ABCB1		EPC1	RASSF1-AS1	CYP26B1	THYN1	CCDC144A
SLC25A13		EPC1-AS1	IQCF1	SMYD5	ACAD8	ZNF286B
EPO		TYSND1	CACNA1D	FBXO41	CCND2-AS1	FOXO3B
NAT16		FUT11	CHDH	MOGS	ARHGDIB	SLC6A4
CTAGE4		EIF5AL1	IL17RB	LBX2	DENND5B-AS1	CCL4L2
RNY4		LOC642361	ERC2	TLX2	DENND5B	GRN
PDIA4		NUTM2B-AS1	LRIG1	LOXL3	KMT2D	MBTD1
RHEB		NUTM2E	EPHA6	SEMA4F	KRT86	UTP18
EN2		ANKRD2	NXPE3	MRPL19	OR2AP1	HELZ-AS1
USP17L7		BTRC	LOC90246	SH2D6	CD63	HELZ
ADAM3A		EMX2	ALG1L2	TMEM150A	IKZF4	PRPSAP1
CEBPD		NKX6-2	ESYT3	C2orf68	NDUFA4L2	COLEC12
PCMTD1		FRG2B	PRR23B	IMMT	TMCC3	MC5R
EXT1		SIGIRR	PRR23C	RMND5A	ASCL4	BOD1L2
ASAP1		IGF2	RBP1	RNF103-CHMP3	ALDH2	CYB5A
TRAPPC9		NUCB2	RNF7	CD8A	VSIG10	TXNL4A
PTP4A3		MDK	ATP1B3	RGPD1	HNF1A	SAFB2
PLEC		TRIM49B	CHST2	EIF2AK3	KDM2B	SAFB
CBWD1		OR5A2	PFN2	TEKT4	ORAI1	STXBP2
SH3GL2		FTH1	LOC646903	ZNF514	SETD1B	TRAPPC5
CDKN2A		MIR7155	CCNL1	PROM2	BCL7A	ACP5
CDKN2B-AS1		NRXN2	TRIM59	STARD7-AS1	RILPL1	UBA2
CDKN2B		TRIM53AP	TRIM59-IFT80	STARD7	GALNT9	SNAR-F
TUSC1		POU2AF1	MAP6D1	TMEM131	GJA3	CLDND2
DNAI1		SIK2	TMEM41A	LYG1	MTMR6	VN1R2
VCP		ABCG4	MUC4	CREG2	ANKRD10	EPN1
FAM214B		IQSEC3	MIR570	GPR45	TEX29	CEBPB
AQP7P3		ADIPOR2	FAM157A	SOWAHC	RASA3	CEBPB-AS1
LOC101928195		IFFO1	ZNF718	TMEM87B	OR11H4	GMEB2
CBWD6		MANSC1	CPLX1	RGPD8	RNASE10	MHENCR
ZNF658		KLHL42	RNF212	CKAP2L	PPP1R3E	MIR3156-3
GNAQ		MANSC4	LOC105374344	INHBB	FBXO33	NRIP1
UBQLN1-AS1		KIF21A	NELFA	MIR4783	SPTLC2	KRTAP19-1
UBQLN1		KRT85	C4orf48	UGGT1	NRXN3	PTTG1IP
SPATA31C2		RPH3A	DRD5	SMPD4	SERPINA1	GSTT1
SHC3		RNF10	HS3ST1	MZT2B	EML1	LMF2
NUTM2F		ORAI1	FBXL5	LOC440910	LINC00677	VCX2
NUTM2G		BCL7A	MIR218-1	C2orf27A	ZBTB42	PJA1
LOC101928438		ANKRD26P3	DHX15	LYPD1	LPCAT4	RHOXF1
OR13C5		LINC00421	PDS5A	PRPF40A	BAHD1	GABRE
ZNF79		GJA3	BEND4	ARL6IP6	PLA2G4E	ZFY
ST6GALNAC4-ST6GALNAC6-AK1		SGCG	SHISA3	RPRM	ATP8B4	TGIF2LY
ST6GALNAC6		LINC00351	LNX1	KCNJ3	AP4E1	PCDH11Y
TRUB2		MIR17HG	GSX2	TANC1	PAQR5	GYG2P1
COQ4		TMTC4	KDR	RBMS1	PARP6	TTTY14
QRFP		ATP4B	CLOCK	STK39	CHRNA5
FAM78A		RASA3	HOPX	CFAP210	AP3B2
CEL		LTB4R	SPINK2	PHOSPHO2	ALPK3
CELP		TMEM260	RUFY3	PHOSPHO2-KLHL23	MIR7706
NOTCH1		SERPINA1	SLC4A4	PDK1	AKAP13
MIR4674		YY1	BMP3	GPR155	AGBL1
LCN8		CHEK2P2	HNRNPDL	DNAJC10	ISG20
PTGDS		NBEAP1	ENOPH1	SLC40A1	MESP1
FAM157B		TUBGCP5	PPM1K	ANKAR	UNKL
AKR1C6P		WHAMMP2	TIGD2	ORMDL1	NTN3
EPC1-AS1		RYR3-DT	ATOH1	PMS1	PRSS33
RASGEF1A		RYR3	GAB1	BOLL	ROGDI
ALOX5		LOC105370792	FREM3	SATB2	ZC3H7A
ANXA8		CATSPER2	POU4F2	INO80D	DCTPP1
SIRT1		FBN1	DCLK2	METTL21A	NLRC5
EIF5AL1		AP4E1	TLR2	MYL1	CIAPIN1
LOC642361		FAM174B	TMEM192	TNS1	COQ9
NUTM2B-AS1		MCTP2	ING2	GPBAR1	DOK4
NUTM2E		OR4F6	SLC25A4	IHH	NDRG4
IDE		RPUSD1	FLJ38576	CNPPD1	ZFP90
CYP26C1		CHTF18	CYP4V2	SPEG	BANP
LINC01475		DNASE1L2	CCDC127	ASIC4	ZC3H18
LDB1		NOMO2	SDHA	TMEM198	GAS8
PSD		NLRC5	PDCD6-DT	EPHA4	TSR1
FBXL15		FOXF1	PDCD6	SERPINE2	OR1D5
ADD3		OR1D5	PDCD6-AHRR	IRS1	OR1D4
FRG2B		LOC728392	MIR4456	PSMD1	TRPV1
IFITM2		EIF5A	TPPP	NCL	MIR6864
MUC6		ZNF286A	BRD9	PTMA	ZNF232-AS1
SNORD131		ZNF286A-TBC1D26	SLC6A19	ECEL1P2	EIF5A
NAP1L4		LGALS9C	MRPL36	TIGD1	KRBA2
CCKBR		FBXW10	ANKRD33B	MIR5001	ZNF286A
RRP8		SLC6A4	MYO10	EIF4E2	ZNF286A-TBC1D26
ILK		ASIC2	GUSBP1	GIGYF2	AKAP10
PARVA		CCL4L2	RAI14	HDAC4-AS1	FOXN1
NUCB2		TBKBP1	MRPS30-DT	OR6B3	FAM222B
CRY2		NGFR-AS1	MRPS30	PDCD1	SLC6A4
TRIM49B		CSH1	FST	CRBN	MIR193A
OR4S2		CYGB	SNX18	SUMF1	CCL4L2
GLYATL1		MXRA7	GTF2H2C	ARL8B	CCR7
AHNAK		TBC1D16	PMCHL2	EDEM1	MAPT-IT1
TRPT1		NPTX1	ENC1	RPUSD3	NGFR-AS1
PPP1R14B-AS1		AATK	HEXB	CRELD1	TANC2
MIR7155		MC5R	SV2C	PRRT3-AS1	CSH1
GAL		PSTPIP2	MSH3	EMC3	FDXR
MRGPRF-AS1		ST8SIA5	DHFR	ATG7	TBC1D16
SHANK2		CYB5A	RASGRF2	MRPS25	SLC38A10
P2RY6		TXNL4A	RASGRF2-AS1	RFTN1	BAHCC1
TRIM53AP		REXO1	ATG10	UBE2E1-AS1	NPLOC4
POU2AF1		MIR4321	RGMB	RARB	MYL12A
DIXDC1		PLIN4	REEP5	CMC1	LOC644669
APOA1-AS		PRR22	PPIC	STT3B	ST8SIA5
DDX6		MBD3L3	CEP120	OSBPL10	ADAMTS10
THY1		ZNF491	SLC12A2	CNOT10	OLFM2
ARHGEF12		ANO8	EGR1	SUSD5	ZNF254
GRAMD1B		GTPBP3	NRG2	ITGA9	CEBPA-DT
ETS1		ISYNA1	GALNT10	ITGA9-AS1	KCTD15
MIR6090		PDCD5	SOX30	CTDSPL	ZBTB32
IQSEC3		DM1-AS	C5orf52	PLCD1	GRIK5
CCND2-AS1		ARHGAP35	DOCK2	ACVR2B-AS1	CIC
CLEC1B		NTN5	TLX3	ULK4	DM1-AS
CCDC91		LRRC4B	THOC3	TCAIM	SLC1A5
LOC729291		SNAR-F	ARL10	LIMD1-AS1	ZSWIM9
KIF21A		CACNG7	FAF2	SACM1L	LRRC4B
YAF2		NSFL1C	RNF44	LZTFL1	KLK11
AQP5		PROKR2	RAB24	ALS2CL	DPRX
AQP5-AS1		LOC101926889	PRELID1	TMIE	CACNG7
MIR6125		BPIFA2	RMND5B	KIF9-AS1	ZNF471
USP15		ZNF831	ZNF354B	PTPN23	NRSN2-AS1
AVPR1A		BHLHE23	GFPT2	ZNF589	SCRT2
NTN4		EVA1C	MGAT1	PLXNB1	NSFL1C
GIT2		PAXBP1	TRIM52	CCDC51	OVOL2
C12orf76		C21orf62-AS1	TRIM52-AS1	TMA7	RIN2
RPH3A		KRTAP10-3	HUS1B	PRKAR2A	CST7
SRSF9		KRTAP10-4	MIR6720	PRKAR2A-AS1	LOC101926889
DYNLL1		TUBA8	DSP	DALRD3	ZNF337
BCL7A		LOC122455341	ID4	GNAI2	BPIFB4
RILPL1		YDJC	ZNF165	MIR5787	PARD6B
AACS		SMARCB1	HCG4B	IFRD2	ZFP64
DDX51		GSTT1	HLA-A	RASSF1	BCAS1
NOC4L		TPST2	MIR5004	RASSF1-AS1	ZNF831
C1QTNF9B		SHANK3	PPARD	RAD54L2	STMN3
TPTE2P1		CNKSR2	FRS3	BAP1	TXNRD2
MTUS2		SSX4B	TCTE1	ERC2	RANBP1
CCNA1		PPP1R3F	CYP39A1	PDE12	GSTT1
SERP2		ZCCHC18	SLC25A27	LRIG1	OSM
SLAIN1		HMGB3	LRRC1	HTR1F	JOSD1
MIR3665		CSAG2	ZNF451	EPHA6	MIR1281
TMTC4		MIR3690	PHF3	DCBLD2	EP300
ADPRHL1			COL9A1	NXPE3	FRMPD4
RASA3			LINC00472	BOC	CTPS2
OR11H12			LINC01626	ADPRH	USP27X-DT
OR11H2			KCNQ5	GSK3B	USP27X
TTC6			SLC17A5	FSTL1	SHROOM4
FBXO33			ME1	FAM162A	FGF16
SAMD4A			RIPPLY2	MYLK	MIR1277
ADAM21P1			RIPPLY2-CYB5R4	KALRN	HS6ST2
FOS			SLC35A1	UMPS	GPR50-AS1
SNHG10			FUT9	ZNF148	SRY
GLRX5			FAXC	SNX4	RPS4Y1
YY1			TSTD3	FAM86JP	ZFY
EXOC3L4			SLC16A10	GATA2	ZFY-AS1
AHNAK2			NT5DC1	GATA2-AS1	LINC00278
CHEK2P2			FABP7	CEP63	AMELY
HERC2P7			CLVS2	ANAPC13	TTTY18
SNORD116-28			TMEM200A	FOXL2	TTTY11
WHAMMP2			CTAGE9	FOXL2NB	TTTY14
MIR1233-2			EYA4	CHST2
GOLGA8B			SLC35D3	CPB1
MEIS2			ECT2L	HPS3
AP4E1			REPS1	P2RY1
TLN2			HIVEP2	RAP2B
SKOR1			ADAT2	TIPARP
CORO2B			PCMT1	IL12A
PAQR5			TAGAP	LOC100128164
PARP6			FNDC1	SEC62
SNX33			FNDC1-AS1	PLD1
PEAK1			WTAP	NLGN1
TBC1D2B			RNASET2	FAM131A
ANKRD34C			MIR3939	OPA1
RHBDL1			DACT2	RNF212
MIR4516			FAM120B	LOC105374344
MIR3677HG			DLL1	SPON2
PRSS27			LOC442497	UVSSA
RBFOX1			C7orf50	C4orf48
TMEM114			AMZ1	SH3BP2
USP7			FOXK1	HTT-AS
ABCC6P2			RBAK	HTT
NOMO2			RBAK-RBAKDN	CYTL1
ABCC6P1			RNF216	CCDC96
BOLA2B			ZNF853	TADA2B
SLX1A			ICA1	GRPEL1
SLX1A-SULT1A3			ICA1-AS1	DRD5
VPS35			TWIST1	HS3ST1
ORC6			MALSU1	APBB2
DOK4			HOXA-AS3	SHISA3
PDPR			HOXA10	KCTD8
KLHL36			HOXA11	SLAIN2
FOXF1			HOXA11-AS	OCIAD2
TIMM22			SCRN1	DCUN1D4
ABR			ZNRF2P1	SRD5A3
CRK			FKBP9	SPINK2
TSR1			DPY19L1	CCNI
OR1D5			BLVRA	HNRNPD
OR1D4			DBNL	HNRNPDL
OR3A1			POLD2	ENOPH1
OR1R1P			EGFR	TIGD2
OR3A2			LANCL2	SLC39A8
OR1E2			MIR4283-1	NFKB1
MINK1			GTF2IRD1P1	CENPE
INCA1			NSUN5	TACR3
KIF1C			BCL7B	ANK2
ZNF232-AS1			GTF2IRD2B	ANKRD50
ZNF232			RHBDD2	PGRMC2
SLC13A5			TMEM120A	SETD7
PLSCR3			PTPN12	MAML3
EIF4A1			MAGI2	GAB1
TP53			SEMA3D	POU4F2
KRBA2			CYP51A1	NR3C2
GAS7			CYP51A1-AS1	FHDC1
CDRT15P1			PEX1	LOC729870
ZNF286A			RBM48	TLR2
ZNF286A-TBC1D26			CDK6	DCHS2
ATPAF2			CASD1	RBM46
GID4			SAP25	TMEM192
SHMT1			TFR2	SPOCK3
LGALS9C			UFSP1	DDX60L
ZNF286B			CUX1	SAP30
FOXO3B			IMMP2L	CDKN2AIP
FBXW10			CAPZA2	SLC25A4
ABHD15			PLXNA4	MTNR1A
CORO6			DGKI	CCDC127
CCL4L2			CTAGE4	SDHA
CCR7			ZNF467	SLC6A19
MIR6510			ATP6V0E2-AS1	CLPTM1L
KLHL10			RHEB	IRX1
NT5C3B			PRKAG2	ADAMTS16-DT
HSD17B1			PRKAG2-AS1	ADAMTS16
HSD17B1-AS1			GALNT11	FASTKD3
TTLL6			EN2	MTRR
ABI3			DNAJB6	TRIO
SMARCD2			FAM90A2P	ZNF131
CSH1			FAM167A	ISL1-DT
HELZ-AS1			SOX7	ISL1
HELZ			MFHAS1	SNX18
BPTF			CLDN23	CCNO
LINC00674			DEFB4A	IL6ST-DT
MIR635			USP17L7	PLK2
RNF157-AS1			GFRA2	CENPH
TBC1D16			TRIM35	MAP1B
SLC38A10			PTK2B	FOXD1
GPS1			ADRB3	ENC1
PIK3C3			ASH2L	SCAMP1-AS1
CXXC1			LOC100287846	SCAMP1
CYB5A			CEBPD	RFESD
MIDN			PCMTD1	CHD1-DT
DIRAS1			TMEM68	CHD1
MBD3L3			TGS1	LOC100289230
INSR			PENK-AS1	SLCO4C1
CAMSAP3			PENK	PAM
STXBP2			CA8	FBXL17
MBD3L1			RAB2A	TRIM36
OLFM2			TCF24	SEMA6A-AS2
YIPF2			ARFGEF1	LOX
TIMM29			ARFGEF1-DT	PPIC
LDLR-AS1			PREX2	PRDM6
ELAVL3			RDH10	PRDM6-AS1
SLC1A6			TMEM70	SLC22A4
ANO8			CRISPLD1	EGR1
GTPBP3			HEY1	HSPA9
SLC25A42			SDC2	UBE2D2
SUGP1			PABPC1	NRG2
MAU2			OXR1	PURA
PDCD5			TMEM65	TMCO6
KCTD15			ASAP1	DIAPH1
USF2			TRAPPC9	SPRY4
PAK4			LY6K	SPRY4-AS1
LYPD5			GPIHBP1	CSNK1A1
ARHGAP35			MAFA	GPX3
ZSWIM9			EEF1D	TNIP1
MAMSTR			TIGD5	EBF1
FUT1			MAPK15	TENM2
SNAR-G2			SCRIB	MIR3912
CGB2			EXOSC4	NPM1
CGB8			GPAA1	STC2
SNAR-F			SHARPIN	MSX2
SHANK1			MAF1	DRD1
LILRB3			TMEM249	RNF44
NLRP11			ZNF251	GPRIN1
ZNF837			ZNF34	TSPAN17
PROKR2			LOC100130027	RAB24
LOC101926889			ZNF7	PRELID1
ACTL10			CBWD1	FAM153A
ELMO2			LOC389705	GRM6
PARD6B			CNTLN	RASGEF1C
MIR3195			SH3GL2	WRNIP1
LIME1			CDKN2B	RIPK1
ABHD16B			AQP3	SLC22A23
NRIP1			PTENP1-AS	TMEM14C
CYYR1			PTENP1	JARID2
EVA1C			FAM214B	MBOAT1
OLIG2			SLC25A51	E2F3
RCAN1			ZNF658B	GABBR1
CLIC6			AQP7P3	HLA-E
RIPPLY3			LOC101928195	DDAH2
PIGP			CBWD6	HSPA1L
TTC3			ZNF658	HSPA1A
PTTG1IP			RORB-AS1	HLA-DQA1
ADARB1			RFK	ITPR3
POTEH			FOXB2	TEAD3
PEX26			TLE1	GUCA1A
TXNRD2			TLE1-DT	HMGCLL1
RANBP1			UBQLN1-AS1	SMAP1
TOP3B			UBQLN1	RIMS1
SMARCB1			SPATA31C2	OOEP-AS1
DDTL			ROR2	OOEP
GSTT1			C9orf129	LCA5
OSM			NUTM2F	SH3BGRL2
RASD2			TDRD7	DOP1A
JOSD1			SVEP1	SLC35A1
PRR5-ARHGAP8			MEGF9	TSTD3
BRD1			GSN	SLC22A16
VCX3A			RAB14	SMPDL3A
KLHL34			ZBTB34	TPD52L1
FGF16			RALGPS1	CTAGE9
TGIF2LX			ANGPTL2	HBS1L
SOWAHD			ZNF79	AIG1
USP26			NAIF1	UTRN
MIR503			CIZ1	PCMT1
MIR503HG			DNM1	SCAF8
MIR514A1			POMT1	FNDC1-AS1
MIR514A2			NTNG2	PNLDC1
HSFX2			SETX	RNASET2
CSAG2			GTF3C4	GPR31
ATP2B3			CEL	PDGFA
ZFY			CELP	ADAP1
TGIF2LY			SLC2A6	INTS1
AMELY			RNU6ATAC	TMEM184A
TTTY12			DNLZ	MAD1L1
			NOTCH1	TTYH3
			MIR4674	AMZ1
			LCN10	FOXK1
			TRAF2	AP5Z1
			MIR4479	MIR4656
			PTGDS	RBAKDN
			MIR3621	FSCN1
			ZMYND19	RNF216
			CACNA1B	CYTH3
			ECHDC3	GRID2IP
			MIR548Q	ZNF853
			ITGA8	SNX13
			C1QL3	TWIST1
			PLXDC2	DNAH11
			GPR158	CDCA7L
			MAP3K8	KLHL7-DT
			CREM	KLHL7
			GDF10	MALSU1
			ANXA8	SCRN1
			OGDHL	ZNRF2
			SGMS1	NOD1
			SGMS1-AS1	ZNRF2P1
			UBE2D1	DPY19L1
			CCEPR	RALA
			PHYHIPL	RASA4CP
			VPS26A	POLM
			NEUROG3	POLD2
			PPA1	IGFBP1
			SGPL1	FIGNL1
			FUT11	COBL
			ZSWIM8	EGFR
			KAT6B	LOC100130849
			VDAC2	MIR4283-1
			EIF5AL1	ZNF273
			LOC642361	VKORC1L1
			NUTM2B-AS1	GUSB
			NUTM2E	LOC100996437
			KLLN	RABGEF1
			PTEN	GTF2IRD1P1
			STAMBPL1	CALN1
			PI4K2A	TBL2
			SLC25A28	MLXIPL
			LBX1	CLDN3
			LBX1-AS1	TMEM120A
			BTRC	PHTF2
			GBF1	GNAI1
			NFKB2	SEMA3D
			CALHM2	TMEM243
			ADRB1	ABCB1
			BAG3	DPY19L2P4
			JAKMIP3	PEX1
			DPYSL4	RBM48
			LRRC56	CDK6
			LMNTD2-AS1	SLC25A13
			LMNTD2	TECPR1
			RASSF7	TSC22D4
			SLC25A22	TSC22D4-C7ORF61
			MIR675	TFR2
			IGF2	EPO
			CDKN1C	SLC12A9
			RBMXL2	EPHB4
			CYB5R2	SRRT
			MICAL2	UFSP1
			PARVA	CBLL1-AS1
			NUCB2	IMMP2L
			PTPN5	IMPDH1
			ANO5	PLXNA4
			MIR610	ZC3HAV1
			HIPK3	TMEM178B
			LMO2	RNY4
			MIR4688	ZNF467
			SSRP1	AGAP3
			GLYATL1	EN2
			HNRNPUL2-BSCL2	VIPR2
			HNRNPUL2	FBXO25
			MACROD1	ERICH1
			LOC114841035	MCPH1-DT
			FKBP2	MCPH1
			MIR7155	MTMR9
			MIR1237	LINC00529
			MIR10392	PPP1R3B
			EHD1	MFHAS1
			ZNHIT2	CLDN23
			MIR4690	USP17L7
			RNASEH2C	MICU3
			OVOL1	CNOT7
			MUS81	VPS37A
			CNIH2	SH2D4A
			CD248	LZTS1
			TBC1D10C	NPM2
			PTPRCAP	BMP1
			CABP4	NKX2-6
			GAL	NEFM
			TRIM49C	CDCA2
			FAT3	MIR548H4
			MED17	TRIM35
			PDGFD	PTK2B
			CUL5	MIR6843
			C11orf87	CLU
			POU2AF1	SCARA5
			SIK2	EXTL3-AS1
			PTS	EXTL3
			PAFAH1B2	TEX15
			PCSK7	NRG1
			RNF214	ZNF703
			TREH	CEBPD
			DDX6	ST18
			DPAGT1	ATP6V1H
			ABCG4	TCEA1
			ARHGEF12	RP1
			TBCEL-TECTA	XKR4
			TBCEL	TMEM68
			GRAMD1B	TGS1
			LOC403312	SNORD54
			FEZ1	RPS20
			APLP2	CERNA3
			JAM3	PLAG1
			IQSEC3	CHCHD7
			KCNA6	PENK-AS1
			MLF2	PENK
			ENO2	UBXN2B
			MIR200CHG	CA8
			MIR200C	NKAIN3
			MIR141	ADHFE1
			MANSC1	ARFGEF1
			EPS8	ARFGEF1-DT
			KCNJ8	PREX2
			KLHL42	RDH10
			MANSC4	UBE2W
			OVCH1-AS1	LINC01617
			SYT10	PEX2
			KIF21A	HEY1
			RAPGEF3	RALYL
			ARF3	LRRCC1
			PRPH	DECR1
			DIP2B	MIR378D2HG
			KRT7	PDP1
			DGKA	DPY19L4
			ERBB3	INTS8
			GLS2	MTDH
			GPR182	ANKRD46
			MON2	ZNF706
			RASSF3	RRM2B
			GNS	UBR5-DT
			TBC1D30	MED30
			IRAK3	CASC11
			KCNMB4	MYC
			TRHDE	PVT1
			NAP1L1	ST3GAL1
			LIN7A	KCNK9
			CDK17	TRAPPC9
			UHRF1BP1L	ERICD
			SLC5A8	PTP4A3
			CHST11	ARC
			GIT2	LY6K
			CUX2	MAFA
			LHX5	GSDMD
			LHX5-AS1	EEF1D
			SRSF9	TIGD5
			DYNLL1	SCRIB
			P2RX4	PLEC
			TMEM120B	MIR661
			BCL7A	GRINA
			B3GNT4	OPLAH
			ATP6V0A2	EXOSC4
			AACS	CYC1
			DDX51	SHARPIN
			NOC4L	MAF1
			CRYL1	MROH1
			IFT88	DGAT1
			MIPEPP3	SCRT1
			SGCG	TMEM249
			SHISA2	MIR939
			CDK8	SLC39A4
			CDX2	VPS28
			FLT1	PPP1R16A
			POMP	RECQL4
			MEDAG	LRRC14
			CCNA1	ZNF34
			FREM2	LOC100130027
			KCTD12	ZNF7
			SLITRK6	ACER2
			MIR17HG	SLC24A2
			GPC5	TUSC1
			TGDS	CAAP1
			GPR180	IFT74
			TMTC4	PLAA
			TEX30	PTENP1-AS
			SOX1	PTENP1
			ADPRHL1	FAM219A
			RASA3	DNAI1
			OR11H12	VCP
			OR11H2	NPR2
			NDRG2	SLC25A51
			MMP14	CBWD6
			EFS	APBA1
			LTB4R	RFK
			FOXG1	FOXB2
			BAZ1A	TLE4
			INSM2	TLE1
			FOXA1	TLE1-DT
			TTC6	UBQLN1-AS1
			DDHD1	UBQLN1
			DDHD1-DT	ISCA1
			SAMD4A	SPATA31C2
			ZBTB1	NXNL2
			ZBTB25	SHC3
			GALNT16	GADD45G
			ADAM21P1	ROR2
			FOS	BICD2
			VASH1	NINJ1
			GTF2A1	FANCC
			GTF2A1-AS1	CDC14B
			RPS6KA5	OR13D1
			DGLUCY	KLF4
			CYP46A1	KIF12
			DEGS2	COL27A1
			YY1	GSN
			SLC25A29	RAB14
			MIR345	LHX2
			DIO3	RALGPS1
			INF2	NAIF1
			SIVA1	SWI5
			ZBTB42	GOLGA2
			CHEK2P2	URM1
			HERC2P7	ASS1
			TUBGCP5	PRDM12
			C15orf62	PRRC2B
			SPINT1	BARHL1
			SPINT1-AS1	GTF3C4
			RHOV	CEL
			RTF1	CELP
			ITPKA	ABO
			LOC105370792	SLC2A6
			ADAL	ENTR1
			LCMT2	PMPCA
			CATSPER2	PTGDS
			FRMD5	FUT7
			EIF3J-DT	MAN1B1-DT
			EIF3J	MAN1B1
			SLC27A2	TPRN
			AP4E1	RNF224
			PRTG	TUBB4B
			TEX9	NELFB
			CORO2B	ZMYND19
			CYP11A1	ARRDC1-AS1
			C15orf39	EHMT1
			IMP3	IDI1
			PSTPIP1	WDR37
			ANKRD34C	ADARB2
			MTHFS	PITRM1
			MEX3B	IL15RA
			ACAN	KIN
			PRC1	ATP5F1C
			MCTP2	TAF3
			IGF1R	CACNB2
			LRRC28	GPR158
			POLR3K	GPR158-AS1
			SNRNP25	RAB18
			HBA2	BAMBI
			MIR3176	EPC1
			LOC105371038	EPC1-AS1
			WDR90	FZD8
			HAGHL	ZNF33A
			RPUSD1	RASGEF1A
			CHTF18	ZNF239
			NME3	SLC18A3
			IGFALS	SGMS1-AS1
			NDUFB10	UBE2D1
			DNASE1L2	SLC16A9
			RNPS1	CDK1
			MIR3677HG	JMJD1C-AS1
			CEMP1	VPS26A
			MIR3178	TBATA
			PRSS21	FUT11
			ZSCAN10	ZSWIM8
			NUDT16L1	CAMK2G
			ABCC6P2	AP3M1
			NDUFAB1	ADK
			PRKCB	KAT6B
			ATP2A1-AS1	TSPAN14-AS1
			BOLA2B	LIPN
			SLX1A	STAMBPL1
			SLX1A-SULT1A3	PCGF5
			ZNF771	CYP26C1
			ZNF785	SLIT1
			PYDC1	FRAT2
			GPT2	PI4K2A
			BBS2	SFRP5
			PLLP	SLC25A28
			DOK4	ENTPD7
			BEAN1	LBX1
			DYNC1LI2	LBX1-AS1
			DYNC1LI2-DT	PPRC1
			ENKD1	GBF1
			C16orf86	PSD
			ZFP90	FBXL15
			CDH1	INA
			MARVELD3	ADRA2A
			ATXN1L	ADRB1
			GABARAPL2	MIR3663
			COTL1	MIR3663HG
			FENDRR	PDZD8
			FOXF1	EMX2OS
			ZC3H18	EMX2
			IL17C	CACUL1
			MVD	HTRA1
			SNAI3-AS1	IKZF5
			CDT1	ACADSB
			APRT	BUB3
			CRK	CHST15
			RTN4RL1	OAT
			MNT	FAM53B
			OR1D5	KNDC1
			OR3A1	VENTX
			OR1E2	MIR6743
			SPATA22	IFITM2
			GLTPD2	B4GALNT4
			PLD2	PTDSS2
			MINK1	LRRC56
			FBXO39	LMNTD2
			ASGR2	RASSF7
			PHF23	DRD4
			EIF5A	TMEM80
			KCTD11	DEAF1
			EIF4A1	SLC25A22
			LOC100996842	RPLP2
			MPDU1	POLR2L
			SOX15	TSPAN4
			KCNAB3	MUC6
			ALOX15B	TOLLIP
			GAS7	MOB2
			ARHGAP44	IGF2
			ARHGAP44-AS1	ASCL2
			HS3ST3A1	TRPM5
			CDRT15P1	KCNQ1
			TVP23C-CDRT4	NAP1L4
			TVP23C	NUP98
			ADORA2B	PGAP2
			PIGL	RHOG
			RAI1	STIM1
			ATPAF2	OR51D1
			GID4	PPFIBP2
			LGALS9C	CYB5R2
			ZNF286B	IPO7
			FOXO3B	WEE1
			FBXW10	SBF2-AS1
			B9D1	LINC02709
			KCNJ12	LOC101928053
			SEZ6	DKK3
			TP53I13	MICAL2
			CPD	PARVA
			MIR193A	RASSF10
			RAD51D	PIK3C2A
			CCL4L2	NUCB2
			ZNHIT3	KCNC1
			GGNBP2	TPH1
			SOCS7	TMEM86A
			ARHGAP23	ZDHHC13
			SRCIN1	CSRP3
			PIP4K2B	DBX1
			PNMT	MPPED2
			SMARCE1	WT1
			P3H4	DEPDC7
			FKBP10	HIPK3
			KLHL10	LMO2
			NT5C3B	API5
			KLHL11	HSD17B12
			STAT3	ALX4
			CNTNAP1	CRY2
			VAT1	MIR4688
			NAGS	SSRP1
			RUNDC3A-AS1	ZDHHC5
			RUNDC3A	GLYATL1
			HOXB5	PRPF19
			SAMD14	TMEM109
			LRRC59	MTA2
			MBTD1	ATL3
			UTP18	LOC114841035
			HSF5	FKBP2
			APPBP2	BAD
			CSH2	MIR7155
			CACNG4	MIR1237
			HELZ-AS1	NRXN2
			HELZ	MIR10392
			SUMO2	EHD1
			ITGB4	SNX32
			GALR2	CABP4
			UBALD2	CDK2AP2
			PRCD	CABP2
			ST6GALNAC2	ALDH3B2
			METTL23	MIR7113
			JMJD6	GAL
			CCDC40	CPT1A
			TMEM105	MRGPRF-AS1
			MIR3186	SHANK2
			OXLD1	DHCR7
			CCDC137	FAM168A
			GCGR	OR2AT4
			DUS1L	UVRAG-DT
			CSNK1D	UVRAG
			SECTM1	DLG2
			RAB40B	ME3
			B3GNTL1	TRIM53AP
			USP14	TRIM49C
			EMILIN2	FAT3
			RAB12	SIK2
			POTEC	DIXDC1
			LOC644669	LINC00900
			SETBP1	PAFAH1B2
			ST8SIA5	DSCAML1
			PIAS2	ABCG4
			KATNAL2	THY1
			CCBE1	ARHGEF12
			NETO1	TIRAP
			NETO1-DT	DCPS
			GALR1	ST14
			TXNL4A	THYN1
			RBFA	ACAD8
			PARD6G	IQSEC3
			TPGS1	TULP3
			AZU1	CCND2-AS1
			TMEM259	KCNA6
			MIDN	CHD4
			CIRBP	MLF2
			RPS15	ENO2
			C19orf25	CLEC4C
			LOC100288123	LINC00612
			REXO1	A2M-AS1
			MOB3A	MANSC1
			IZUMO4	LOH12CR2
			AP3D1	BORCS5
			MIR4321	GRIN2B
			SGTA	PLBD1-AS1
			NCLN	PLBD1
			HMG20B	PLEKHA5
			SAFB2	ST8SIA1
			SAFB	CCDC91
			PSPN	LOC729291
			MBD3L3	TMTC1
			TRAPPC5	FLJ13224
			KANK3	FGD4
			ADAMTS10	KIF21A
			ACTL9	SCAF11
			ZNF177	PFKM
			RDH8	SENP1
			MIR4322	ARF3
			ICAM5	KMT2D
			ZNF433	NCKAP5L
			ZNF799	BCDIN3D-AS1
			PRDX2	DIP2B
			THSD8	HIGD1C
			KLF1	SCN8A
			CALR	NR4A1
			IL27RA	MAP3K12
			PKN1	RAB5B
			AKAP8	IKZF4
			SMIM7	ERBB3
			TMEM38A	ESYT1
			ANO8	SPRYD4
			GTPBP3	GLS2
			PGLS	NAB2
			PGLS-DT	NDUFA4L2
			GDF1	CTDSP2
			CERS1	PPM1H
			SUGP1	AVPR1A
			MAU2	SRGAP1
			ZNF493	XPOT
			PDCD5	GNS
			RHPN2	TBC1D30
			CEBPA-DT	MSRB3
			KCTD15	DYRK2
			LSM14A	MDM1
			UBA2	PRANCR
			USF2	KCNMB4
			SPINT2	TRHDE
			ACTN4	TRHDE-AS1
			PVR	ATXN7L3B
			BCAM	PHLDA1
			GEMIN7	NAP1L1
			ZNF296	PAWR
			SNRPD2	PPP1R12A
			QPCTL	PPP1R12A-AS1
			IRF2BP1	LIN7A
			SLC8A2	SLC6A15
			SNAR-G2	MKRN9P
			CGB2	CCER1
			SNRNP70	CDK17
			SNAR-F	ACTR6
			VN1R2	ASCL1
			MIR519D	TXNRD1
			CACNG7	RIC8B
			CACNG8	LOC100287944
			EPN1	GLTP
			ZNF471	GIT2
			ZNF470	C12orf76
			ZIM2	RPH3A
			MIMT1	DDX54
			ZNF416	RITA1
			ZNF837	MED13L
			TRIB3	VSIG10
			RAD21L1	PXN
			AP5S1	P2RX4
			MACROD2	TMEM120B
			SSTR4	SETD1B
			NXT1	LINC01089
			CST3	BCL7A
			LOC284798	LOC101593348
			ABHD12	DIABLO
			FOXS1	MIR8072
			C20orf144	SBNO1
			ZNF341	SBNO1-AS1
			RALY	DDX55
			RALY-AS1	UBC
			TGIF2-RAB5IF	MIR5188
			DSN1	AACS
			NNAT	RIMBP2
			ACTR5	DDX51
			DBNDD2	NOC4L
			ZNFX1	GALNT9
			ZFAS1	LRCOL1
			CEBPB	TUBA3C
			CEBPB-AS1	LOC101928697
			ZFP64	IFT88
			LOC112268270	MIPEPP3
			BMP7	SGCG
			LSM14B	PABPC3
			MTG2	MTIF3
			MIR4758	CDX2
			MRGBP	SLC46A3
			BHLHE23	CCNA1
			ARFGAP1	LACC1
			EEF1A2	CCDC122
			PPDPF	ALG11
			GMEB2	THSD1
			MHENCR	KCTD12
			TNFRSF6B	SPRY2
			ZGPAT	GPC5
			ARFRP1	TGDS
			ZNF512B	ABCC4
			ANKRD30BP2	ZIC5
			C21orf91	TMTC4
			ADAMTS5	TEX29
			SCAF4	TUBGCP3
			EVA1C	RASA3
			OLIG2	OR11H2
			MORC3	NDRG2
			RIPPLY3	MMP14
			TMPRSS2	AJUBA
			KRTAP10-1	SLC22A17
			KRTAP10-3	PCK2
			KRTAP10-4	RNF31
			KRTAP10-6	IPO4
			KRTAP10-8	BAZ1A
			PTTG1IP	INSM2
			ADARB1	NKX2-8
			LSS	TTC6
			POTEH	DNAAF2
			TUBA8	ARF6
			MIR185	NIN
			DGCR6L	TRIM9
			FBXW4P1	PTGER2
			GUSBP11	SAMD4A
			SMARCB1	ATG14
			DERL3	TMEM260
			MIF	EXOC5
			GSTT1	AP5M1
			SPECC1L-ADORA2A	JKAMP
			SPECC1L	L3HYPDH
			CABP7	SIX6
			TBC1D10A	TMEM30B
			ATF4	RAB15
			FAM83F	VTI1B
			ST13	ACTN1
			XPNPEP3	TTC9
			SREBF2	PSEN1
			SERHL2	PNMA1
			BIK	COQ6
			SCUBE1	FAM161B
			MIRLET7A3	VSX2
			MIR4763	YLPM1
			MIRLET7B	DLST
			ALG12	TGFB3
			CRELD2	GPATCH2L
			MXRA5	SPTLC2
			VCX3A	GALC
			PNPLA4	NRDE2
			PRPS2	RPS6KA5
			RAI2	DGLUCY
			CNKSR2	ASB2
			KLHL34	SERPINA1
			ACOT9	PAPOLA-DT
			OTUD5	PAPOLA
			PPP1R3F	VRK1
			TSPYL2	CYP46A1
			UBQLN2	EML1
			SPIN2A	DEGS2
			ZXDA	YY1
			PJA1	HSP90AA1
			POU3F4	ZNF839
			TGIF2LX	CDC42BPB
			BEX1	EXOC3L4
			SOWAHD	AKT1
			SH2D1A	ZBTB42
			ZNF280C	AHNAK2
			ZIC3	TEX22
			MIR892C	MTA1-DT
			TMEM185A	MTA1
			GPR50	TUBGCP5
			MAGEA4	WHAMMP2
			LOC100533997	MTMR10
			MAGEA10	OTUD7A
			CSAG2	CHRNA7
			SSR4	GREM1-AS1
			IDH3G	SLC12A6
			DKC1	LPCAT4
			ZFY	GOLGA8B
				GJD2
				GJD2-DT
				IVD
				ZFYVE19
				DNAJC17
				RHOV
				VPS18
				JMJD7
				JMJD7-PLA2G4B
				LOC105370792
				CDAN1
				ADAL
				LCMT2
				CATSPER2
				SLC30A4
				SEMA6D
				SECISBP2L
				AP4E1
				TNFAIP8L3
				BCL2L10
				UNC13C
				VPS13C
				VPS13C-DT
				C2CD4B
				TLN2
				PPIB
				ANKDD1A
				IGDCC4
				DPP8
				LOC102723493
				FEM1B
				NPTN
				C15orf39
				MAN2C1
				SNX33
				DNAJA4
				ANKRD34C
				MEX3B
				AP3B2
				BNC1
				SH3GL3
				ADAMTSL3
				ALPK3
				AGBL1
				TICRR
				CIB1
				GDPGP1
				FAM174B
				MCTP2
				IGF1R
				SYNM
				TM2D3
				PDIA2
				RAB11FIP3
				MIR3176
				RHBDL1
				STUB1
				FBXL16
				CCDC78
				HAGHL
				RPUSD1
				CHTF18
				TPSD1
				NME3
				IGFALS
				TBL3
				NOXO1
				MLST8
				PGP
				DNASE1L2
				MIR3677HG
				CEMP1
				MIR3178
				KCTD5
				PRSS33
				PKMYT1
				CLDN9
				MMP25
				ZSCAN10
				ADCY9
				CORO7
				NUDT16L1
				TMEM114
				ERCC4
				NOMO1
				RRN3
				LOC100505915
				SYT17
				DCUN1D3
				CRYM
				RRN3P3
				SMG1P3
				EARS2
				UBFD1
				GTF3C1
				KATNIP
				KIF22
				BOLA2B
				SLX1A
				SLX1A-SULT1A3
				ZNF747
				PRSS8
				PYCARD
				PYCARD-AS1
				COX6A2
				ARMC5
				VPS35
				ORC6
				GPT2
				HEATR3
				CYLD
				MIR3181
				CRNDE
				BBS2
				HERPUD1
				NLRC5
				PLLP
				DOK4
				MMP15
				PDP2
				RRAD
				HSF4
				FHOD1
				ATP6V0D1
				ACD
				SLC12A4
				DDX28
				DUS2
				ZFP90
				TANGO6
				MARVELD3
				WDR59
				CFDP1
				TMEM170A
				GABARAPL2
				GAN
				HSBP1
				MBTPS1
				KLHL36
				KIAA0513
				EMC8
				COX4I1
				FENDRR
				FOXF1
				FOXC2
				FOXC2-AS1
				C16orf95
				C16orf95-DT
				MAP1LC3B
				ZC3H18
				MVD
				SNAI3-AS1
				RNF166
				MIR4722
				CDT1
				APRT
				ZNF778
				RPL13
				SNORD68
				DPEP1
				CHMP1A
				SPATA33
				TCF25
				GAS8
				VPS53
				GEMIN4
				DBIL5P
				TSR1
				MNT
				PAFAH1B1
				OR1D5
				OR1D4
				OR3A1
				SPATA22
				TRPV1
				SHPK
				CTNS
				TAX1BP3
				EMC6
				ATP2A3
				PELP1
				PELP1-DT
				MIR6864
				DHX33
				DHX33-DT
				LOC728392
				WSCD1
				LOC122526780
				KIAA0753
				MED31
				C17orf100
				SLC13A5
				FBXO39
				SLC16A11
				EIF5A
				EIF4A1
				TP53
				KDM6B
				KCNAB3
				ALOX12B
				MIR4314
				KRBA2
				GAS7
				TMEM220-AS1
				TMEM220
				ARHGAP44
				ARHGAP44-AS1
				ELAC2
				HS3ST3B1
				ZNF286A
				ZNF286A-TBC1D26
				ZNF624
				CCDC144A
				PLD6
				MED9
				RASD1
				ATPAF2
				GID4
				MIEF2
				LGALS9C
				TVP23B
				B9D1
				ALDH3A2
				CCDC144CP
				USP22
				KCNJ12
				SLC46A1
				FOXN1
				ABHD15
				CORO6
				SLC6A4
				CRLF3
				PSMD11
				ASIC2
				TMEM132E-DT
				TMEM132E
				CCL4L2
				ZNHIT3
				LHX1-DT
				LHX1
				HNF1B
				ARHGAP23
				LOC105371763
				FBXL20
				PNMT
				KRTAP9-2
				MIR6510
				JUP
				KLHL10
				NT5C3B
				ACLY
				ZNF385C
				HSD17B1
				HSD17B1-AS1
				PTGES3L-AARSD1
				PTGES3L
				RUNDC1
				VAT1
				ETV4
				SLC25A39
				CRHR1
				SCRN2
				SP2-AS1
				PNPO
				NGFR-AS1
				SAMD14
				LRRC59
				TOB1
				TOB1-AS1
				MBTD1
				UTP18
				PCTP
				C17orf67
				DGKE
				TRIM25
				OR4D1
				HSF5
				PPM1D
				CYB561
				CCDC47
				DDX42
				CSH1
				HELZ-AS1
				HELZ
				PSMD12
				BPTF
				KPNA2
				AMZ2
				KCNJ2-AS1
				KCNJ2
				CDC42EP4
				GPRC5C
				HID1
				CDR2L
				KCTD2
				MIF4GD-DT
				ITGB4
				MIR4738
				UNK
				GALR2
				UBALD2
				PRCD
				MXRA7
				SOCS3
				USP36
				CCDC40
				ENDOV
				RNF213-AS1
				NPTX1
				AATK
				BAHCC1
				ACTG1
				ARHGDIA
				PYCR1
				CENPX
				LRRC45
				CSNK1D
				SECTM1
				UTS2R
				RAB40B
				THOC1
				PTPN2
				ANKRD30B
				LOC644669
				RNF138
				HAUS1
				PIAS2
				KATNAL2
				IER3IP1
				CTIF
				SNORD58A
				RPL17-C18orf32
				SNORD58B
				RPL17
				ATP8B1
				MALT1
				MALT1-AS1
				ZCCHC2
				SERPINB8
				CYB5A
				C18orf63
				CNDP2
				GALR1
				HSBP1L1
				TXNL4A
				RBFA
				CDC34
				MISP
				MIDN
				NDUFS7
				RPS15
				ADAT3
				SCAMP4
				MIR4321
				GADD45B
				TLE2
				HMG20B
				TBXA2R
				CACTIN-AS1
				MIR4746
				SAFB2
				SAFB
				TUBB4A
				ZNF557
				TRAPPC5
				ADAMTS10
				FBXL12
				LDLR-AS1
				MRI1
				ASF1B
				ADGRL1-AS1
				AKAP8
				PGLS
				PGLS-DT
				ISYNA1
				VSTM2B
				ZNF536
				RHPN2
				CEBPA
				CEBPA-DT
				KCTD15
				UBA2
				WTIP
				ZNF30-AS1
				ZNF30
				GRAMD1A
				FFAR1
				RBM42
				ETV2
				ZBTB32
				ZNF383
				DPF1
				PPP1R14A
				SPINT2
				GGN
				MAP4K1
				SIRT2
				PAK4
				LRFN1
				TTC9B
				AKT2
				TGFB1
				EXOSC5
				BCKDHA
				POU2F2-AS1
				MIR4323
				ERF
				CADM4
				NKPD1
				SNRPD2
				QPCTL
				SIX5
				IRF2BP1
				TMEM160
				TPRX1
				FAM83E
				DBP
				CA11
				NTN5
				SNRNP70
				PPFIA3
				PRR12
				JOSD2
				LRRC4B
				SYT3
				KLK6
				SIGLECL1
				CEACAM18
				ZNF816
				ZNF816-ZNF321P
				SHISA7
				FIZ1
				ZNF524
				CCDC106
				U2AF2
				EPN1
				ZNF471
				ZNF470
				ZIM2
				MIMT1
				ZNF773
				ZNF837
				UBE2M
				MZF1-AS1
				ZCCHC3
				RBCK1
				CSNK2A1
				RAD21L1
				NSFL1C
				NOP56
				MIR1292
				MRPS26
				SLC4A11
				ADAM33
				ADRA1D
				PCNA-AS1
				PCNA
				PROKR2
				MKKS
				JAG1
				OVOL2
				RIN2
				INSM1
				SSTR4
				CST3
				VSX1
				LOC101926889
				ABALON
				BCL2L1
				PDRG1
				KIF3B
				RALY
				RALY-AS1
				EIF6
				PHF20
				EPB41L1
				MYL9
				TGIF2-RAB5IF
				DSN1
				RPN2
				MROH8
				RALGAPB
				MAFB
				TOP1
				JPH2
				KCNK15-AS1
				TOMM34
				RBPJL
				WFDC2
				NEURL2
				CTSA
				PLTP
				PCIF1
				LOC107985388
				ZNF335
				ZNFX1
				ZFAS1
				CEBPB
				PTPN1
				BCAS4
				DPM1
				MOCS3
				TFAP2C
				LOC112268270
				BMP7
				PPP4R1L
				RAB22A
				APCDD1L-DT
				APCDD1L
				ZNF831
				PPP1R3D
				GATA5
				MIR1-1
				BHLHE23
				ARFGAP1
				LOC100130587
				PTK6
				ZGPAT
				ARFRP1
				ANKRD30BP2
				NRIP1
				PAXBP1
				C21orf62-AS1
				MORC3
				SIM2
				PTTG1IP
				POTEH
				C22orf39
				LINC00895
				THAP7-AS1
				THAP7
				GUSBP11
				SMARCB1
				SLC2A11
				DDTL
				CABP7
				LIF-AS2
				OSM
				SEC14L2
				PVALB
				ELFN2
				EIF3L
				MAFF
				ATF4
				TOB2
				SREBF2
				CENPM
				OGFRP1
				TCF20
				BIK
				PHF21B
				TRMU
				TBC1D22A
				ARSA
				SHANK3
				GYG2
				STS
				MIR4767
				PUDP
				PRPS2
				CNKSR2
				KLHL34
				NR0B1
				MAOB
				SYP
				FLICR
				GSPT2
				HUWE1
				PHF8
				KLF8
				ARHGEF9
				FRMD8P1
				SLC16A2
				FGF16
				BEX4
				IRS4-AS1
				IRS4
				SOWAHD
				NKAP
				STAG2
				BCORL1
				MAMLD1
				SSR4
				IDH3G
				EMD
				DKC1
				SRY
				RPS4Y1
				ZFY
				ZFY-AS1
				LINC00278
				TGIF2LY
				AMELY
				TBL1Y
				TTTY12
				TTTY18
				TTTY19
				TTTY11
				GYG2P1
				TTTY15
				USP9Y
				DDX3Y
				UTY
				TMSB4Y
				NLGN4Y-AS1
				TTTY14
				KDM5D
				TTTY10
				EIF1AY
				RPS4Y2
				TTTY13
				RBMY2FP
				TTTY5
